# EEG Source Localization with High-Resolution 40-Tissue Head Models: A Comparative Study with MEG during Photic Driving

**DOI:** 10.64898/2026.11.20.768219

**Authors:** Guillermo Núñez Ponasso, Derek A. Drumm, Hannes Oppermann, Gregory M. Noetscher, Burkhard Maess, Thomas R. Knösche, Jens Haueisen, Sergey N. Makaroff

## Abstract

While MEG source localization pipelines often employ head models of one single compartment with homogeneous conductivity, researchers and clinicians use at least 3 different layers in head models for EEG source localization. Recent AI-based segmentation makes it possible to generate individualized head models with 40 high-resolution, non-nested tissues. We present a pipeline that can make use of, and test, these highly realistic models for EEG source localization: with the boundary element fast multipole method (BEM-FMM), we compute transcranial electric stimulation (TES) solutions on the full 40-tissue geometry and use them reciprocally to obtain the EEG leadfields. Our approach runs on a single modest workstation, requiring approximately 4.5 min per EEG channel for a mesh of about one million elements at a relative residual of 10^*−*4^. We applied the pipeline to six participants undergoing intermittent photic stimulation at half their individual alpha peak frequency, comparing 61-channel EEG source localizations from 40-tissue and 5-layer models with each other and with localizations from simultaneously recorded MEG. We further compared noiseless synthetic EEG topographies of the two models across the entire cortex. The two models produced highly consistent EEG source localizations (weighted relative difference below 3%), both in close agreement with the MEG localizations within the visual cortex. The synthetic topographies also agreed closely, with differences scaling approximately linearly with the angle between the source orientations of the two models, underscoring the importance of accurate source normals in fixed-orientation source models. These results establish 40-tissue models as a practical and robust basis for EEG source localization, and open the way to applications where nested geometries cannot represent the anatomy, such as infants or patients with skull defects, injuries, or tumors.
