## Supplemental theory, figures, and tables for "EEG Source Localization with High-Resolution 40-Tissue Head Models: A Comparative Study with MEG during Photic Driving": supp03_Tables.xlsx

### Sheet: Contents
Supplementary tables – EEG/MEG source localization with 40-tissue and 5-layer head models
Each sheet holds one or two tables from the supplementary material. Colours: blue = 40-tissue Sim4Life, red = 5-layer headreco (EEG); purple = MEG; green = leadfield (synthetic topography) comparison. Grey "–" = no value (threshold not met / no data).
Sheet	Table
EEG Centroids (Subject)	EEG centroids, participant coordinates – 40-tissue (Sim4Life)
EEG Centroids (Subject)	EEG centroids, participant coordinates – 5-layer (SimNIBS headreco)
EEG Centroids (MNI)	EEG centroids, MNI coordinates – 40-tissue (Sim4Life)
EEG Centroids (MNI)	EEG centroids, MNI coordinates – 5-layer (SimNIBS headreco)
MEG Centroids (Subject)	MEG centroids, participant coordinates – 40-tissue (Sim4Life)
MEG Centroids (Subject)	MEG centroids, participant coordinates – 5-layer (SimNIBS headreco)
LF Coverage	Leadfield comparison – data coverage and analysis settings
LF RDM	Leadfield comparison – RDM, cross-model and baseline
LF Model-Specific	Leadfield comparison – model-specific part of the RDM
LF lnMAG	Leadfield comparison – lnMAG (headreco / Sim4Life)
LF RDM vs Distance	Leadfield comparison – median RDM vs distance

### Sheet: EEG Centroids (Subject)
EEG centroids, participant coordinates – 40-tissue (Sim4Life)
The 40-tissue Sim4Life model EEG source localization solution centroids in participant-specific coordinates (mm) for each hemisphere and signal peak. A dash mark indicates the solution did not meet the activation threshold in that hemisphere.
		PI			NI			PII			NII
Participant	Hemisphere	x (mm)	y (mm)	z (mm)	x (mm)	y (mm)	z (mm)	x (mm)	y (mm)	z (mm)	x (mm)	y (mm)	z (mm)
P03	L	–	–	–	–	–	–	-51.2	-41.8	-1	-14.2	-42.6	-2.7
P03	R	20.8	-45.9	-26.3	23.5	-52.2	-30.1	–	–	–	8.5	-49.4	-8.7
P06	L	-8.7	-40.3	0.4	-8.8	-40.3	0.4	-12.5	-39.1	-4.8	-16	-39.5	-6.7
P06	R	11.7	-43.8	-9.4	12	-46.5	-11.2	7.1	-44.2	-4.1	12.4	-46.7	-11.1
P08	L	-2.1	-71.3	1.4	-3.7	-68	9.8	-2.3	-48.6	3.8	-7.5	-62.6	-1.2
P08	R	14.6	-69.3	-10.3	13.3	-59	6.4	5.1	-49.6	3.7	13.2	-68.8	-9.4
P10	L	-12.8	-35.8	-37.6	-14.3	-37.5	-22.4	-5.4	-35.5	-34.7	-2.3	-35.7	-22.3
P10	R	44.7	-38	-8.3	44.7	-38	-8.3	9.7	-38.9	-32.7	10.2	-38.7	-32.3
P14	L	-6.9	-61	-19.8	-2.5	-46.5	-1.5	-12.1	-70.9	-6.6	-0.8	-63.4	-27.3
P14	R	0.1	-62.5	-25.7	20.2	-61.7	-20.5	16.5	-74.2	-18.8	21.2	-62.5	-18.6
P15	L	-10	-68	-8.4	-4.9	-60.2	-10.4	-9.9	-67.8	-8.7	-16.3	-58.6	-9.4
P15	R	5.9	-49	25.2	1	-62.4	-0.3	1	-62.4	-0.3	4.3	-51.5	7.8
EEG centroids, participant coordinates – 5-layer (SimNIBS headreco)
The 5-tissue SimNIBS headreco model EEG source localization solution centroids in participant-specific coordinates (mm) for each hemisphere and signal peak. A dash mark indicates the solution did not meet the activation threshold in that hemisphere.
		PI			NI			PII			NII
Participant	Hemisphere	x (mm)	y (mm)	z (mm)	x (mm)	y (mm)	z (mm)	x (mm)	y (mm)	z (mm)	x (mm)	y (mm)	z (mm)
P03	L	–	–	–	–	–	–	-49.5	-48.3	9.7	-17.8	-35.8	2.5
P03	R	21.7	-46.2	-26	19.3	-47.7	-6	2.3	-41.4	2	15.5	-40.7	-9.9
P06	L	-23.3	-36.5	-13.1	-14.7	-45.7	-8.3	-16.1	-39	-6.5	-15.7	-39.2	-6.5
P06	R	13.5	-43	-9.9	12.5	-47.3	-11.3	5.6	-43.4	1.8	12.3	-47.3	-11.4
P08	L	-5.6	-62.5	-3.6	-4.5	-67.6	7.2	-6.3	-51.8	-2.4	-7.2	-67.1	-1
P08	R	6.9	-56.9	2.9	11.7	-58.3	4.4	8.5	-45.3	3.8	6.6	-56.9	2.5
P10	L	-5.3	-53.6	-33.5	-4.9	-46.6	-38.1	-7.9	-33.6	-25.2	-9.3	-36	-23.9
P10	R	8.1	-45.4	-40.7	6.6	-35	-32.6	7.2	-38.5	-31.9	8.7	-45.3	-32.7
P14	L	-6.1	-59.9	-23.1	-4.1	-60.3	-22.3	-4.4	-67.7	-4.5	-3.6	-60.1	-23
P14	R	0.4	-68.8	-10.9	10.9	-57.2	-23.7	9.9	-64.5	-18	9.6	-67.1	-26.2
P15	L	-1.5	-54.1	5.6	-10.6	-47.4	20.7	-2.1	-52.7	6.4	-16.9	-58.9	-9.3
P15	R	5.8	-52.9	19.9	4.4	-50.8	9.7	4.8	-54.9	11.3	5.1	-50.9	9.4

### Sheet: EEG Centroids (MNI)
EEG centroids, MNI coordinates – 40-tissue (Sim4Life)
The 40-tissue Sim4Life model EEG source localization solution centroids in MNI coordinates (mm) for each participant, hemisphere and signal peak. A dash mark indicates the solution did not meet the activation threshold in that hemisphere.
		PI			NI			PII			NII
Participant	Hemisphere	x (mm)	y (mm)	z (mm)	x (mm)	y (mm)	z (mm)	x (mm)	y (mm)	z (mm)	x (mm)	y (mm)	z (mm)
P03	L	–	–	–	–	–	–	-51.6	-62.3	19.9	-12.5	-62.8	15.3
P03	R	23.8	-69.4	-11.1	26.9	-76.9	-13.1	–	–	–	11.6	-69.5	10.5
P06	L	-6.4	-62.4	6	-6.5	-62.5	6	-10.2	-62.3	-0.6	-13.8	-63.3	-2.8
P06	R	15.4	-66.9	-3.6	16.1	-70	-5	10.4	-66.5	2.3	16.5	-70.2	-4.8
P08	L	-2.1	-87.3	2.3	-3.8	-82.6	11.6	-2.3	-64	1.9	-7.6	-78.6	-2
P08	R	15.4	-89.2	-11.6	14.6	-75.6	6.6	5.8	-65.5	2.2	14	-88.3	-10.5
P10	L	-12.2	-76.5	-8.4	-14.6	-76.2	7.8	-4.9	-75.8	-5	-2.1	-74.4	8.4
P10	R	45.5	-73	26.8	45.5	-73	26.8	10.4	-79.4	-0.1	10.8	-79.2	0.3
P14	L	-7.7	-82.3	3.4	-2.6	-62.4	20.5	-13.8	-89.5	23.3	-1.6	-87.1	-4.3
P14	R	-0.7	-85.8	-2.7	18.9	-85.1	3.9	14.6	-98.4	10.7	19.8	-85.5	6.4
P15	L	-9.2	-98	-14.2	-4.2	-90.8	-17.7	-9.1	-97.9	-14.7	-16.4	-89.6	-17.1
P15	R	7	-71.5	20.7	1.9	-90.5	-5.9	1.9	-90.5	-5.9	5.1	-78	1.7
EEG centroids, MNI coordinates – 5-layer (SimNIBS headreco)
The 5-tissue SimNIBS headreco model EEG source localization solution centroids in MNI coordinates (mm) for each participant, hemisphere and signal peak. A dash mark indicates the solution did not meet the activation threshold in that hemisphere.
		PI			NI			PII			NII
Participant	Hemisphere	x (mm)	y (mm)	z (mm)	x (mm)	y (mm)	z (mm)	x (mm)	y (mm)	z (mm)	x (mm)	y (mm)	z (mm)
P03	L	–	–	–	–	–	–	-49	-66.3	33.5	-16.6	-54.5	19.4
P03	R	24.8	-69.7	-10.6	23	-66.9	12.6	5.6	-58.7	20.4	18.6	-60.4	6.1
P06	L	-21.9	-61.4	-10.9	-11.7	-69.8	-2.8	-14	-62.8	-2.7	-13.6	-62.9	-2.6
P06	R	17.3	-66.1	-4.2	16.8	-70.9	-4.9	8.7	-64.8	9	16.6	-70.8	-4.9
P08	L	-5.5	-79.1	-4.8	-4.7	-82.4	8.5	-6.6	-68.3	-5.1	-7.3	-82.9	-1.1
P08	R	7.9	-73.4	2.5	13	-75	4.3	9.4	-61.3	1.6	7.6	-73.4	2
P10	L	-4.4	-93.6	3.1	-3.7	-87.5	-4.5	-8	-72.6	4.1	-9.4	-74.9	6.1
P10	R	9.2	-87.1	-6.6	7	-75.3	-1.9	7.9	-78.8	0.4	9.7	-85.8	2.2
P14	L	-6.7	-81.9	-0.9	-4.8	-82.3	0.3	-5.9	-85.9	24.6	-4.3	-82.2	-0.6
P14	R	-1.2	-88.8	17.4	10	-79.9	-2.1	8.7	-86.7	7.6	8.4	-91.8	-1
P15	L	-1.2	-81.3	-0.1	-12.2	-72	16	-2	-79.8	0.7	-17	-89.9	-16.9
P15	R	7	-76.7	15.4	5.3	-77	3.6	5.8	-80.6	6	6.1	-77.1	3.3

### Sheet: MEG Centroids (Subject)
MEG centroids, participant coordinates – 40-tissue (Sim4Life)
The 40-tissue Sim4Life model MEG source localization solution centroids in participant-specific coordinates (mm) for each hemisphere and signal peak. A dash mark indicates the solution did not meet the activation threshold in that hemisphere.
		PI			NI			PII			NII
Participant	Hemisphere	x (mm)	y (mm)	z (mm)	x (mm)	y (mm)	z (mm)	x (mm)	y (mm)	z (mm)	x (mm)	y (mm)	z (mm)
P03	L	-0.1	-68.6	-8.5	-0.1	-68.6	-8.5	-8.9	-69.8	-15.9	-9.8	-73.1	-12.6
P03	R	3.8	-70.4	-27.3	4.3	-58.8	18	1.4	-75.2	-8.9	12.9	-73.6	-3.2
P06	L	-21.6	-73.3	-5.2	-7	-70.9	-5.5	-4.8	-38.5	32.3	-6.4	-35.5	29.5
P06	R	21.7	-33.1	-4.1	21.6	-35.3	-4.2	7.4	-42.8	27.1	12	-41.1	12.5
P08	L	-2.9	-81.5	2.1	-5.3	-83.6	3.4	-6.7	-76.2	20.7	-6.2	-75.7	-17.4
P08	R	8	-75.5	-0.6	8.8	-83.2	2.3	23	-70.7	21.7	18.1	-80.6	2.9
P10	L	-13.1	-56.1	-46.4	-13	-56.8	-45.5	-20	-54.6	-45.9	-19.7	-53.3	-45.8
P10	R	–	–	–	8.5	-43.9	-46.5	45	-36.8	-45.9	27.1	-52.5	-46.5
P14	L	-7.6	-63.6	-35.8	-0.3	-70.9	-23.8	-17.5	-71.9	-25.6	-17.7	-73.9	-24.9
P14	R	14.5	-74.1	-23.1	1.1	-73.9	-19	0.7	-69.4	-1.4	–	–	–
P15	L	-19	-72.6	8.7	-1.3	91.5	43.5	-19.7	-72.4	8.3	-12.8	7.2	0.4
P15	R	33.9	49	-6.3	19.4	-64.4	-8.1	42.7	-41.2	5.6	21.6	-66.4	-6.8
MEG centroids, participant coordinates – 5-layer (SimNIBS headreco)
The 5-tissue SimNIBS headreco model MEG source localization solution centroids in participant-specific coordinates (mm) for each hemisphere and signal peak. A dash mark indicates the solution did not meet the activation threshold in that hemisphere.
		PI			NI			PII			NII
Participant	Hemisphere	x (mm)	y (mm)	z (mm)	x (mm)	y (mm)	z (mm)	x (mm)	y (mm)	z (mm)	x (mm)	y (mm)	z (mm)
P03	L	-30	-67.9	-6.8	-15.1	-74.4	-17	-9.3	-71.9	-11.4	-15.4	-74.7	-17
P03	R	31.8	-61.4	-36.7	32.2	-60.7	-36.3	14.1	-73.9	-8	26.5	-68.1	-25.9
P06	L	-20.4	-76.2	-4.9	-24.6	-51.3	-18.4	-4.7	-41.7	35.7	-6.8	-29.8	5.8
P06	R	29.6	-34.8	-19.2	29.6	-36.8	-19.5	7.7	-42.2	33.3	18.8	-37	1.6
P08	L	-3.3	-83.2	0.8	-9.7	-87	2.3	-4.3	-38.1	8.2	-8.3	-77.5	-17
P08	R	0.5	-82.4	1.8	0.7	-82.2	3.6	22.8	-26.5	0.7	11.9	-82.2	-7
P10	L	-14.2	-56.1	-45.2	-12.8	-57	-43.2	-31.3	-48.4	-45.1	-19.7	-53.9	-45.2
P10	R	18.9	-48.8	-52.1	40.1	2.3	-1.5	18.6	-48.7	-51.8	18.9	-49.3	-52.5
P14	L	-11.7	-69.5	-36.8	-12.8	-68.6	-36.4	-10.9	-75.6	-30.6	-19.6	-74.4	-28.9
P14	R	15.6	-74	-23.8	15.6	-73.9	-23.9	–	–	–	7.6	-65.2	-30.3
P15	L	–	–	–	-6.2	-24.1	15	-48.9	-14	36.1	–	–	–
P15	R	60	-11.2	29.7	21.3	-69.3	-4.2	43.9	-50.8	16.1	40.7	-53.2	22.5

### Sheet: LF Coverage
Leadfield comparison – data coverage and analysis settings
Data coverage and analysis settings for each participant, with mean ± SD across the six participants (sample standard deviation, N-1). Triangles compared are the reference (Sim4Life) triangles for which at least one neighbor with a compatible surface normal was found. Nearest-match distance is the distance between the centroid of a reference triangle and the closest headreco triangle centroid aft…
Metric	P03	P06	P08	P10	P14	P15	Mean	SD
Data coverage
Triangles compared (n)	116745	110371	112059	130602	102294	115351	114570	9348.82
Reference triangles in total (n)	129386	120095	123975	143372	112514	127843	126198	10365.9
Fraction of triangles compared (%)	90.23	91.9031	90.3884	91.0931	90.9167	90.2286	90.7933	0.653728
Nearest-match distance, median (mm)	0.59	0.5	0.63	0.57	0.64	0.64	0.595	0.0546809
Nearest-match distance, 95th percentile (mm)	1.63	1.15	1.66	1.48	1.61	1.64	1.52833	0.196104
Analysis settings
Neighbors considered per triangle (K)	6	6	6	6	6	6	6	0
Normal-angle threshold (degrees)	22.5	22.5	22.5	22.5	22.5	22.5	22.5	0
Global scale s (headreco / Sim4Life)	1.13	1.26	0.86	1.11	1.1	1.13	1.09833	0.130448
Fraction of triangles compared is calculated in the sheet as (triangles compared) / (reference triangles in total) × 100. Mean and SD use the sample standard deviation (N−1). Other values from the supplementary tables (Supplementary_Statistics.xlsx).

### Sheet: LF RDM
Leadfield comparison – RDM, cross-model and baseline
Relative difference measure (RDM) between the headreco and Sim4Life leadfields (cross-model) and within the Sim4Life reference mesh (baseline), for each participant, with mean ± SD across the six participants (sample standard deviation, N-1). The RDM is the norm of the difference between the unit-normalized leadfield columns of a reference triangle and of its matched triangles (averaged over neig…
Metric	P03	P06	P08	P10	P14	P15	Mean	SD
RDM, headreco vs Sim4Life (cross-model)
5th percentile	0.095	0.091	0.096	0.141	0.096	0.088	0.101167	0.0197729
25th percentile	0.142	0.148	0.143	0.259	0.141	0.138	0.161833	0.0477134
Median (50th)	0.194	0.205	0.196	0.407	0.193	0.191	0.231	0.0863597
75th percentile	0.271	0.283	0.276	0.644	0.266	0.266	0.334333	0.151843
95th percentile	0.462	0.456	0.455	1.044	0.436	0.442	0.549167	0.242609
Interquartile range (75th − 25th)	0.129	0.135	0.133	0.384	0.124	0.129	0.172333	0.103764
RDM, Sim4Life vs itself (baseline)
5th percentile	0.018	0.017	0.019	0.018	0.018	0.018	0.018	0.000632456
25th percentile	0.047	0.045	0.051	0.048	0.046	0.048	0.0475	0.00207364
Median (50th)	0.085	0.083	0.091	0.085	0.084	0.087	0.0858333	0.00285774
75th percentile	0.145	0.144	0.153	0.145	0.145	0.149	0.146833	0.00348807
95th percentile	0.293	0.296	0.303	0.291	0.289	0.298	0.295	0.00509902
Interquartile range (75th − 25th)	0.098	0.099	0.102	0.097	0.098	0.101	0.0991667	0.00194079
Values from the supplementary tables (Supplementary_Statistics.xlsx). Mean and SD are calculated in the sheet (sample SD, N−1).

### Sheet: LF Model-Specific
Leadfield comparison – model-specific part of the RDM
Model-specific part of the RDM, derived from the median RDM values in sheet "LF RDM", for each participant, with mean ± SD across the six participants (sample standard deviation, N-1). Excess is the median cross-model RDM minus the median baseline RDM, the ratio is their quotient, and the model-specific estimate is sqrt{max(cross^2 - baseline^2, 0)}, a rough order-of-magnitude decomposition that …
Metric	P03	P06	P08	P10	P14	P15	Mean	SD
Excess over baseline (median cross − median baseline)	0.109	0.122	0.104	0.321	0.109	0.103	0.144667	0.0866503
Ratio to baseline (median cross / median baseline)	2.28	2.47	2.15	4.77	2.29	2.18	2.69	1.02514
Model-specific estimate (quadrature, approximate)	0.174	0.187	0.173	0.398	0.173	0.169	0.212333	0.0911651
Per-participant values from the supplementary tables (Supplementary_Statistics.xlsx); they were derived in the analysis from the unrounded medians, so recomputing them from the 3-decimal medians in sheet "LF RDM" can differ in the last digit. Mean and SD are calculated in the sheet (sample SD, N−1).

### Sheet: LF lnMAG
Leadfield comparison – lnMAG (headreco / Sim4Life)
Natural logarithm of the ratio of leadfield magnitudes (headreco / Sim4Life), lnMAG, for each participant, with mean ± SD across the six participants (sample standard deviation, N-1). In the cross-model rows, lnMAG is centered on the global scale s, so 0 means no magnitude difference beyond the global scale; the baseline rows (Sim4Life against itself) are not centered. Percentiles are taken over …
Metric	P03	P06	P08	P10	P14	P15	Mean	SD
lnMAG, headreco vs Sim4Life (cross-model, centered on global scale)
5th percentile	-0.196	-0.23	-0.212	-0.321	-0.2	-0.21	-0.228167	0.0469911
25th percentile	-0.077	-0.096	-0.08	-0.129	-0.077	-0.081	-0.09	0.0203765
Median (50th)	-0.003	-0.004	-0.001	-0.01	-0.004	-0.002	-0.004	0.00316228
75th percentile	0.078	0.095	0.082	0.121	0.078	0.081	0.0891667	0.0168216
95th percentile	0.245	0.27	0.237	0.418	0.24	0.241	0.275167	0.0709913
lnMAG, Sim4Life vs itself (baseline, not centered)
5th percentile	-0.128	-0.137	-0.129	-0.123	-0.123	-0.132	-0.128667	0.00539135
25th percentile	-0.044	-0.046	-0.046	-0.043	-0.044	-0.046	-0.0448333	0.00132916
Median (50th)	-0.012	-0.012	-0.013	-0.012	-0.012	-0.013	-0.0123333	0.000516398
75th percentile	0.018	0.02	0.019	0.017	0.018	0.019	0.0185	0.00104881
95th percentile	0.098	0.107	0.1	0.095	0.096	0.102	0.0996667	0.0044121
Values from the supplementary tables (Supplementary_Statistics.xlsx). Mean and SD are calculated in the sheet (sample SD, N−1).

### Sheet: LF RDM vs Distance
Leadfield comparison – median RDM vs distance between matched triangles
Median RDM as a function of the centroid distance between matched triangles, for the cross-model comparison and for the baseline, and their difference (cross − baseline). Values are mean ± SD across the six participants (sample standard deviation, N-1); n is the number of participants contributing to the cross-model curve, and dashes mark bins without baseline data.
		Cross-model		Baseline		Difference (cross − baseline)
Distance (mm)	n	Mean	SD	Mean	SD	Mean	SD
0.125	6	0.246	0.09	–	–	–	–
0.375	6	0.25	0.087	0.206	0.021	0.045	0.082
0.625	6	0.258	0.086	0.149	0.006	0.108	0.086
0.875	6	0.269	0.086	0.129	0.004	0.14	0.086
1.125	6	0.278	0.088	0.14	0.005	0.138	0.088
1.375	6	0.285	0.089	0.201	0.005	0.084	0.089
1.625	6	0.313	0.094	0.201	0.006	0.112	0.094
1.875	6	0.335	0.088	0.206	0.007	0.13	0.088
2.125	6	0.346	0.077	0.215	0.007	0.131	0.077
2.375	6	0.355	0.068	0.22	0.007	0.135	0.069
2.625	6	0.351	0.06	0.222	0.009	0.129	0.06
2.875	6	0.354	0.068	0.22	0.01	0.134	0.067
Values (mean and SD over participants) from the supplementary tables (Supplementary_Statistics.xlsx); dashes mark bins without baseline data.
